# Virulence priming of *Listeria monocytogenes* inside replication-permissive endolysosomes

**DOI:** 10.1101/2025.09.02.673654

**Authors:** Thomas J. P. Petit, Simon Guette-Marquet, Adrien Candat, Anouk Viry, Nicolas Desprat, Alice Lebreton

## Abstract

*Listeria monocytogenes* (*Lm*), the foodborne pathogen responsible for listeriosis, is well-known for its intracellular lifestyle. After entering epithelial cells, it can evade within minutes from its internalization vacuole into the cytosol, or transiently co-opt and replicate within endomembrane compartments termed epithelial Spacious *ListeriA*-containing Phagosomes (eSLAPs). Although eSLAPs display endolysosomal features, we bring evidence that they lack cathepsin D activity and are permeated. Indeed, sustained eSLAP membrane perforation by listeriolysin O is crucial for accommodating bacterial growth and vacuole expansion. Conversely, we show that *Lm* broad range phospholipase C PlcB is the main escape factor from eSLAPs. Unexpectedly, we find that *Lm* PrfA-dependent cytosolic virulence program is primed inside eSLAPs. As a consequence, the bacteria released from eSLAPs are pre-equipped with the actin assembly-inducing protein ActA and can recruit actin faster. We propose that a delayed access to the cytosol benefit eSLAP-transiting bacteria by favoring their dissemination or evasion from xenophagy.
