## Supplemental Table S1 for "Virulence priming of *Listeria monocytogenes* inside replication-permissive endolysosomes"

### Sheet: E. coli strains
Strain	Description	Reference	Addgene cat. #
BUG2305	E. coli XL1-Blue [pEYFP-CBD118]	[1]
BUG2479	E. coli DH5α [pAD1-cGFP]	[2]
BUG2479	E. coli DH5α [pAD2-PinlC-GFP]	[2]
JDS1	E. coli SM10 [pHpPL3-mCherry]	[3]
BIRD34	E. coli Top10 [pMAD]	[4]
BIRD44	E. coli NEB5α [pMAD-∆plcA]	This work
BIRD45	E. coli NEB5α [pMAD-∆plcB]	This work
BIRD274	E. coli Top10 [p-mRFP-LC3]	[5]
BIRD302	E. coli DH5α [pmCherry-SEC61β-C1]	[6]	90994
BIRD307	E. coli NEB5α [pMAD-lmo0439-PHYPER-mCherry-myc-lmo0440]	This work
BIRD317	E. coli NEB5α [phARF1-mCherry]	[7]	79419
BIRD338	E. coli Stbl3 [pmAG-LGALS3]	[8]	62734
BIRD341	E. coli NEBStable [pLV-EF1α-IRES-Puro]	[9]	85132
BIRD342	E. coli DH5α [psPAX2]	Trono Lab
BIRD355	E. coli NEB5α [pCMV-VSV-G]	[10]	8454
BIRD359	E. coli Stbl2 [pLV-PEF1α-mRFP-LC3-IRES-Puro]	This work
BIRD365	E. coli NEB5α [pAD-PactA-actA-fast2]	This work
BIRD368	E. coli DH5α [pTrcHisA-pfo]	[11]
BIRD378	E. coli NEB5α [pAD-PactA-gfpmut2]	This work
BIRD392	E. coli NEB5α [pMAD-hlyC484A-W491A-W492A] (dthly)	This work
BIRD393	E. coli Stbl2 [pLV-PEF1α-EYFP-CBD500-IRES-Puro]	This work
BIRD417	E. coli NEB5α [pMAD-∆hly::pfo-myc]	This work
BIRD420	E. coli NEB5α [pMAD-∆hly::hla]	This work
BIRD427	E. coli SM10 [pAD1-cGFP]	This work
BIRD449	E. coli NEB5α [pAD-PactA-plcB]	This work
BIRD458	E. coli NEB5α [pAD-PactA-pfast-myc]	This work
BIRD490	E. coli NEB5α [pMAD-plcB∆pro]	This work
BIRD498	E. coli NEBStable [pLV-PEF1α-mCherry-SEC61β-IRES-Puro]	This work
BIRD499	E. coli NEBStable [pLV-PEF1α-ARF1-mCherry-IRES-Puro]	This work
BIRD526	E. coli DH5α [PB-GFP-Gal8]	[12]	127191
BIRD531	E. coli NEBStable [pLV-PEF1α-EGFP-LGALS8-IRES-Puro]	This work
† All pAD constructs, unless specified, contain the PHYPER constitutive promoter, the 5’-UTR of the hly gene, and the desired fusion protein. The vestion of GFP in pAD1-cGFP and pAD2-PinlC-GFP is gfpmut2.
References
[1] Henry R, Shaughnessy L, Loessner MJ, Alberti-Segui C, Higgins DE, Swanson JA. Cytolysin-dependent delay of vacuole maturation in macrophages infected with Listeria monocytogenes. Cell Microbiol. 2006 Jan;8(1):107-19.
[2] Balestrino D, Hamon MA, Dortet L, Nahori M-A, Pizarro-Cerda J, Alignani D, et al. Single-cell techniques using chromosomally tagged fluorescent bacteria to study Listeria monocytogenes infection processes. Appl Environ Microbiol. 2010;76: 3625–3636.
[3] Vincent WJB, Freisinger CM, Lam P-Y, Huttenlocher A, Sauer J-D. Macrophages mediate flagellin induced inflammasome activation and host defense in zebrafish. Cell Microbiol. 2016;18: 591–604.
[4] Arnaud M, Chastanet A, Débarbouillé M. New vector for efficient allelic replacement in naturally nontransformable, low-GC-content, gram-positive bacteria. Appl Environ Microbiol. 2004 Nov;70(11):6887-91.
[5] Kimura S, Noda T, Yoshimori T. Dissection of the autophagosome maturation process by a novel reporter protein, tandem fluorescent-tagged LC3. Autophagy. 2007 Sep-Oct;3(5):452-60.
[6] Nixon-Abell J, Obara CJ, Weigel AV, Li D, Legant WR, Xu CS, Pasolli HA, Harvey K, Hess HF, Betzig E, Blackstone C, Lippincott-Schwartz J. Increased spatiotemporal resolution reveals highly dynamic dense tubular matrices in the peripheral ER. Science. 2016 Oct 28;354(6311):aaf3928.
[7] Makyio H, Ohgi M, Takei T, Takahashi S, Takatsu H, Katoh Y, Hanai A, Ueda T, Kanaho Y, Xie Y, Shin HW, Kamikubo H, Kataoka M, Kawasaki M, Kato R, Wakatsuki S, Nakayama K. Structural basis for Arf6-MKLP1 complex formation on the Flemming body responsible for cytokinesis. EMBO J. 2012 May 30;31(11):2590-603.
[8] D'Astolfo DS, Pagliero RJ, Pras A, Karthaus WR, Clevers H, Prasad V, Lebbink RJ, Rehmann H, Geijsen N. Efficient intracellular delivery of native proteins. Cell. 2015 Apr 23;161(3):674-690.
[9] Hayer A, Shao L, Chung M, Joubert LM, Yang HW, Tsai FC, Bisaria A, Betzig E, Meyer T. Engulfed cadherin fingers are polarized junctional structures between collectively migrating endothelial cells. Nat Cell Biol. 2016 Dec;18(12):1311-1323.
[10] Stewart SA, Dykxhoorn DM, Palliser D, Mizuno H, Yu EY, An DS, Sabatini DM, Chen IS, Hahn WC, Sharp PA, Weinberg RA, Novina CD. Lentivirus-delivered stable gene silencing by RNAi in primary cells. RNA. 2003 Apr;9(4):493-501.
[11] Farrand AJ, LaChapelle S, Hotze EM, Johnson AE, Tweten RK. Only two amino acids are essential for cytolytic toxin recognition of cholesterol at the membrane surface. Proc Natl Acad Sci U S A. 2010 Mar 2;107(9):4341-6.
[12] Rui Y, Wilson DR, Choi J, Varanasi M, Sanders K, Karlsson J, Lim M, Green JJ. Carboxylated branched poly(β-amino ester) nanoparticles enable robust cytosolic protein delivery and CRISPR-Cas9 gene editing. Sci Adv. 2019 Dec 6;5(12):eaay3255.

### Sheet: Listeria strains
Strain	Description	Reference
LL195	L. monocytogenes LL195, WT strain	[1]
CLIP11262	L. innocua CLIP11262	[2]
BIRD10	L. monocytogenes LL195 [pAD1-cGFP]	This work
BIRD86	L. monocytogenes LL195 ∆plcA	This work
BIRD87	L. monocytogenes LL195 ∆plcB	This work
BIRD217	L. monocytogenes LL195 [pHpPL3-mCherry]	[3]
BIRD250	L. monocytogenes LL195 ∆hly [pHpPL3-mCherry]	[3]
BIRD308	L. monocytogenes LL195 PHYPER-mCherry-myc	This work
BIRD367	L. monocytogenes LL195 PHYPER-mCherry-myc [pAD-PactA-actA-fast2]	This work
BIRD382	L. monocytogenes LL195 PHYPER-mCherry-myc [pAD-PactA-gfpmut2]	This work
BIRD396	L. monocytogenes LL195 ∆plcA [pHpPL3-mCherry]	This work
BIRD397	L. monocytogenes LL195 ∆plcB [pHpPL3-mCherry]	This work
BIRD398	L. monocytogenes LL195 hlyC484A-W491A-W492A (dthly)	This work
BIRD399	L. monocytogenes LL195 hlyC484A-W491A-W492A (dthly) [pHpPL3-mCherry]	This work
BIRD419	L. monocytogenes LL195 ∆hly::pfo-myc	This work
BIRD421	L. monocytogenes LL195 ∆hly::hla-myc	This work
BIRD432	L. monocytogenes LL195 PHYPER-mCherry-myc ∆plcB	This work
BIRD455	L. monocytogenes LL195 PHYPER-mCherry-myc ∆plcB [pAD-PactA-plcB]	This work
BIRD459	L. monocytogenes LL195 PHYPER-mCherry-myc [pAD-PactA-pfast-myc]	This work
BIRD484	L. monocytogenes LL195 ∆hly::pfo-myc [pAD1-cGFP]	This work
BIRD485	L. monocytogenes LL195 ∆hly::hla-myc [pAD1-cGFP]	This work
BIRD493	L. monocytogenes LL195 PHYPER-mCherry-myc plcB∆pro	This work
References
[1] Weinmaier T, Riesing M, Rattei T, Bille J, Arguedas-Villa C, Stephan R, et al. Complete genome sequence of Listeria monocytogenes LL195, a serotype 4b strain from the 1983-1987 listeriosis epidemic in Switzerland. Genome Announc. 2013;1: e00152–12–e00152–12.
[2] Glaser P, Frangeul L, Buchrieser C, Rusniok C, Amend A, Baquero F, Berche P, Bloecker H, Brandt P, Chakraborty T, Charbit A, Chetouani F, Couvé E, de Daruvar A, Dehoux P, Domann E, Domínguez-Bernal G, Duchaud E, Durant L, Dussurget O, Entian KD, Fsihi H, García-del Portillo F, Garrido P, Gautier L, Goebel W, Gómez-López N, Hain T, Hauf J, Jackson D, Jones LM, Kaerst U, Kreft J, Kuhn M, Kunst …
[3] Peron-Cane C, Fernandez JC, Leblanc J, Wingertsmann L, Gautier A, Desprat N, Lebreton A. Fluorescent secreted bacterial effectors reveal active intravacuolar proliferation of Listeria monocytogenes in epithelial cells. PLoS Pathog. 2020 Oct 12;16(10):e1009001.
