## Supplemental Table S2 for "Virulence priming of *Listeria monocytogenes* inside replication-permissive endolysosomes"

### Sheet: Oligonucleotides
Name	Description	Sequence	Reference	Purpose
oAL659	SalI - Up plcA LL195/EGD-e	TGACgtcgacTGATTGCGCCGAAGTTTA	This work	Cloning of pMAD-∆plcA for deletion of plcB in Lm LL195
oAL660	BglII - Down plcA LL195/EGD-e	GACagatctCAAGTAGCAGGACATGCTAA	This work
oAL661	∆plcA LL195/EGD-e (3')	ggccattTAAAGAcatatattattcctacaaaa	This work
oAL662	∆plcA LL195EGD-e (5')	atatatgTCTTTAaatggccccctcctttgatt	This work
oAL663	SalI - Up plcB LL195/EGD-e	TGACgtcgacCTCCAACAGAAGATGAACT	This work	Cloning of pMAD-∆plcB for deletion of plcB in Lm LL195
oAL664	BglII - Down plcB LL195/EGD-e	AGACagatctCCATGCTAATCCCTTTAG	This work
oAL665	∆plcB LL195 (3')	ctaggtAGTACTcaatatttaggaatatattcttatc	This work
oAL666	∆plcB LL195EGD-e (5')	ctaaatattgAGTACTacctagaaccacttttttga	This work
oAL1037	fw up lmo0439 + SalI	TCCATATGACgtcgacGGCATGTAATATTGGCGG	This work	Cloning of pMAD-lmo0439-PHYPER-mCherry-myc-lmo0440 for insertion of PHYPER-mCherry-myc between CCO63057 (EGD-e: lmo0439) and CCO63058 (EGD-e: lmo0440) in Lm LL195
oAL1038	Rv intergenic lmo0439-40 + PHYPER	AAATTAGGCCcactgctttcagggaaac	This work
oAL1039	fw PHYPER + intergenic lmo0439-40	tgaaagcagtGGGCCTAATTTTGCAAAAAG	This work
oAL1040	rv Myc-STOP + intergenic lmo0439-40	caacttgtttCGACTTAtaaatcttcttcg	This work
oAL1041	fw Myc-STOP + intergenic lmo0439-40	atttaTAAGTCgaaacaagttgcggatca	This work
oAL1042	rv down lmo0440 + BglII	TTAACTAGACagatctagtatcgcagccaaaac	This work
oAL1047	Myc-mCherry	gtttttgttcTTTATATAATTCATCCATAC	This work
oAL1048	mCherry-Myc	ATTATATAAAgaacaaaaacttatcagcga	This work
oAL1146	dthly mutagenesis	gcCACTGGTTTAGCTTGGGAAgctgcaAGAACGGTAATTGATGACCG	This work	mutagenesis of hly (C484A-W491A-W492A) in Lm LL195 (dthly)
oAL1147	dthly mutagenesis	tgcagcTTCCCAAGCTAAACCAGTGgcTTCTTTAGCGTAAACATTAA	This work
oAL1232	SalI-up_dthly	TCGGATCCATATGACGTCGACCAGTGAATCACAATTAATTGC	This work
oAL1233	BglII-dw_dthly	ACACATTAACTAGACAGATCTGATTAGTAATCCTAAGCTGC	This work
oAL1230	BamHI-EYFP	atttcaggtgtcgtgaggatccATGGTGAGCAAGGGCG	This work	Cloning of EYFP-CBD500 into pLV
oAL1231	EcoRI-CBD500	agcggccgccctcgaggaattcTTACTTCAAAAAGTATTCGGCCG	This work
oAL1165	mCherry-EcoRI-pLV	CGGCCGCCCTCGAGgaattcTTACTTGTACAGCTCGTCCA	This work	Cloning of Arf1-mCherry into pLV
oAL1354	BamHI-ARF1	CATTTCAGGTGTCGTGAggatccatggggaacatcttcg	This work
oAL1166	pLV-BamHI-mRFP	TTCAGGTGTCGTGAggatccAGCATGGCCTCCTCCGAG	This work	Cloning of mRFP-LC3 into pLV
oAL1167	LC3-EcoRI-pLV	CGGCCGCCCTCGAGgaattcTCACAAGCATGGCTCTCTTC	This work
oAL1184	SmaI-PactA	CAACGCcccgggGTTAACTGATTAACAAATGTTAGAG	This work	Cloning of PactA-actA-fast2 into pAD
oAL1185	FAST-actAA476	caacatgttcTGCTAGCTTTGGCGCGGT	This work
oAL1186	actAA476-FAST	aaagctagcaGAACATGTTGCTTTCGGTTC	This work
oAL1187	actAA477-FAST	ataggaagtgcTACACGTTTAACAAAAACCCAAT	This work
oAL1188	FAST-actAA477	gttaaacgtgtaGCACTTCCTATCACGAAAG	This work
oAL1189	actA-SalI	TCTTCCgtcgacTCAACTATTTTTTCTTAATTGAATG	This work
oAL906	pAD (down XhoI)	AGGGAACAAAAGCTGGTACC	This work	Cloning of PactA-gfp into pAD
oAL1204	GFP-PactA	CTTTACTCATTTATACTCCCTCCTCGTGATACGC	This work
oAL1205	PactA-GFP	GGGAGTATAAATGAGTAAAGGAGAAGAACTTTTC	This work
oAL544	XhoI-SalI-Myc	CCCTCGAGGTCGACTTATAA	This work	Cloning of PactA-pFast-myc into pAD
oAL1215	Rv_PactA(FAST)	CATGTTCCATTTATACTCCCTCCTCGTG	This work
oAL1216	Fw_FAST(PactA)	GGGAGTATAAATGGAACATGTTGCTTTCGG	This work
oAL1261	BglII-mpl	TACACATTAACTAGACAGATCTctctggagtaatcggtta	This work	Cloning of pMAD-pfo-myc for allelic replacement of hly by pfo-myc in Lm LL195
oAL1263	SalI-plcA	ATCGGATCCATATGACGTCGACatttttccgcggacatct	This work
oAL1264	pfo-SP-hly	AATCAATACTatccgcgtgtttcttttc	This work
oAL1265	SP-hly-pfo	acacgcggatAGTATTGATTCTGGAATATC	This work
oAL1266	intergenic hlyA-mpl-myc-pfo	atcttcttcgctgataagtttttgttcATTGTAAGTAATACTAGATCC	This work
oAL1267	pfo-myc-intergenic hly-mpl	cttatcagcgaagaagatttataattttaaaagtaataaaaaattaag	This work
oAL1256	SalI-plcA	ATCGGATCCATATGACGTCGACgtcatcttgaattacttggt	This work	Cloning of pMAD-hla for allelic replacement of hly by hla in Lm LL195
oAL1268	HLA-SP-hly	CAGAATCTGCatcctttgcttcagtttg	This work
oAL1269	SP-hly-HLA	agcaaaggatGCAGATTCTGATATTAATATT	This work
oAL1270	intergenic hly-mpl-HLA	acttttaaaaTTAATTTGTCATTTCTTCTTT	This work
oAL1271	HLA-intergenic hly-mpl	GACAAATTAAttttaaaagtaataaaaaattaagaat	This work
oAL1314	Δpro-plcB	CCGCGGACcaggcacttgcttttatcg	This work	Cloning of pMAD-plcBΔpro for deletion of plcB propeptide in Lm LL195
oAL1315	Δpro-plcB	AGCAAGTGCCtggtccgcggataatccg	This work
oAL1341	SalI-plcB_up	CGGATCCATATGACGTCGACgcgggttttttaccattaaatc	This work
oAL1344	BglII-plcB_dw	CACATTAACTAGACAGATCTgattaacctcccttttatatacattc	This work
oAL1353	EcoRI-SEC61B	CGGCCGCCCTCGAGgaattcctacgaacgagtgtacttgc	This work	Cloning of EGFP-Gal8 into pLV
oAL1394	EcoRI-LGALS8	cggccgccctcgagGAATTCctaccagctccttacttccag	This work
† UTRhlyA refers to the 5’-UTR of the hlyA gene, bringing a ribosome binding site (RBS) and used to enhance gene expression [1].
‡ SPhlyA indicates to the sequence encoding the signal peptide from LLO (hlyA gene).
fw, forward strand; rv, reverse strand.

### Sheet: Gene fragment
gfAL12 (CBD500)
GGACTCAGATCTCGAGCTCAACATTTTGAACTGTGTGACGCCGTCAGCGGAGAAAAAATTCCCGCCGCCACCCAGAATACGAACACCAACAGCAATAGATACGAGGGAAAGGTGATTGATTCAGCCCCCCTCTTGCCCAAAATGGACTTCAAGTCCTCCCCCTTCCGGATGTACAAGGTTGGCACCGAATTCCTGGTGTATGATCATAATCAGTATTGGTACAAAACCTACATCGATGATAAACTGTACTACATGTACAAGTCTTTCTGTGACGTAGTGGCCAAAAAAGATGCCAAGGGGAGAATCAAGGTGAGGATCAAGTCAGCCAAGGACCTGAGGATCCCGGTGTGGAATAATATTAAACTGAACAGTGGAAAAATTAAGTGGTACGCCCCTAAC…
